# Parallel proteomics and phosphoproteomics defines starvation signal specific processes in cell quiescence

**DOI:** 10.1101/2023.08.03.551843

**Authors:** Siyu Sun, Daniel Tranchina, David Gresham

**Affiliations:** Center for Genomics and Systems Biology; Department of Biology, New York University, New York, NY, 10003, USA; Courant Institute of Mathematical Sciences, New York University, New York, NY, 10003, USA

## Abstract

Cells arrest growth and enter a quiescent state upon nutrient deprivation. However, the molecular processes by which cells respond to different starvation signals to regulate exit from the cell division cycle and initiation of quiescence remains poorly understood. To study the role of protein expression and signaling in quiescence we combined temporal profiling of the proteome and phosphoproteome using stable isotope labeling with amino acids in cell culture (SILAC) in *Saccharomyces cerevisiae* (budding yeast). We find that carbon and phosphorus starvation signals activate quiescence through largely distinct remodeling of the proteome and phosphoproteome. However, increased expression of mitochondrial proteins is associated with quiescence establishment in response to both starvation signals. Deletion of the putative quiescence regulator *RIM15*, which encodes a serine-threonine kinase, results in reduced survival of cells starved for phosphorus and nitrogen, but not carbon. However, we identified common protein phosphorylation roles for RIM15 in quiescence that are enriched for RNA metabolism and translation. We also find evidence for RIM15-mediated phosphorylation of some targets, including IGO1, prior to starvation consistent with a functional role for RIM15 in proliferative cells. Finally, our results reveal widespread catabolism of amino acids in response to nitrogen starvation, indicating widespread amino acid recycling via salvage pathways in conditions lacking environmental nitrogen. Our study defines an expanded quiescent proteome and phosphoproteome in yeast, and highlights the multiple coordinated molecular processes at the level of protein expression and phosphorylation that are required for quiescence.
