## Supplemental Table 3 for "Parallel proteomics and phosphoproteomics defines starvation signal specific processes in cell quiescence"

### Sheet: Sheet1
ORF	Gene name	Function
ABP1	YCR088W	Actin-binding protein of the cortical actin cytoskeleton, important for activation of actin nucleation mediated by the Arp2/Arp3 complex
BZZ1	YHR114W	SH3 domain protein implicated in regulating actin polymerization
TIF4631	YGR162W	Translation initiation factor eIF4G and scaffold protein
YPI1	YFR003C	Regulatory subunit of the type I protein phosphatase (PP1) Glc7p; Glc7p participates in the regulation of a variety of metabolic processes including mitosis and glycogen metabolism, overproduction causes decreased cellular content of glycogen
GLC8	YMR311C	Regulatory subunit of protein phosphatase 1 (Glc7p)
DPS1	YLL018C	Aspartyl-tRNA synthetase
STM1	YLR150W	Protein required for optimal translation under nutrient stress,serves as a ribosome preservation factor both during quiescence and recovery
RPC19	YNL113W	RNA polymerase subunit AC19
YRB1	YDR002W	Ran GTPase binding protein; involved in nuclear protein import and RNA export, ubiquitin-mediated protein degradation during the cell cycle
RPL7A	YGL076C	Ribosomal 60S subunit protein L7A
RPL7B	YPL198W	Ribosomal 60S subunit protein L7B
