## Supplemental Table 4 for "Parallel proteomics and phosphoproteomics defines starvation signal specific processes in cell quiescence"

### Sheet: Sheet1
ORF	Gene names	Function
YDL168W	SFA1	Bifunctional alcohol dehydrogenase and formaldehyde dehydrogenase
YDR214W	AHA1	Co-chaperone that binds Hsp82p and activates its ATPase activity
YDR368W	YPR1	NADPH-dependent aldo-keto reductase; reduces multiple substrates including 2-methylbutyraldehyde and D,L-glyceraldehyde, expression is induced by osmotic and oxidative stress
YGL037C	PNC1	part of the NAD(+) salvage pathway; required for life span extension by calorie restriction
YGR130C	NA	Component of the eisosome with unknown function; GFP-fusion protein localizes to the cytoplasm
YHR008C	SOD2	Mitochondrial manganese superoxide dismutase
YIR036C	IRC24	Putative benzil reductase;(GFP)-fusion protein localizes to the cytoplasm and is induced by the DNA-damaging agent MMS
YLR109W	AHP1	Thiol-specific peroxiredoxin; reduces hydroperoxides to protect against oxidative damage
YML004C	GLO1	Monomeric glyoxalase I
YML070W	DAK1	Dihydroxyacetone kinase; required for detoxification of dihydroxyacetone (DHA); involved in stress adaptation
YMR110C	HFD1	Dehydrogenase involved in ubiquinone and sphingolipid metabolism
YNL255C	GIS2	Translational activator for mRNAs with internal ribosome entry sites
YOR007C	SGT2	Glutamine-rich cytoplasmic cochaperone, protein trafficking
